# Engineered antimicrobial scaffolds protect bone marrow mesenchymal stem cell-Based Implants from bacterial infections

**DOI:** 10.1101/2025.01.13.632754

**Authors:** Alani Mohanad Khalid Ahmed, Mujahid Khalaf Ali, Basma Kh. Alani

## Abstract

Bone marrow mesenchymal stem cell (BM-MSC)-based implants is a promising method for bone regeneration. Implant failures are often caused by their susceptibility to bacterial infections. The aim of this study is to develop and evaluate antimicrobial scaffolds designed to protect BM-MSC-based implants from bacterial colonization while promoting bone repair. Biocompatible polycaprolactone (PCL) scaffolds were fabricated with incorporated antimicrobial agents, including silver nanoparticles (AgNPs) and vancomycin, using electrospinning and surface coating techniques. The scaffolds were characterized for morphology, mechanical properties, and antimicrobial release profiles. The findings of in vitro studies revealed that the scaffolds effectively inhibited bacterial growth (>90% reduction in CFUs) and biofilm formation for *Staphylococcus aureus* and *Escherichia coli*, without affecting BM-MSC viability or osteogenic potential. In vivo implantation on a rat femoral defect model showed that antimicrobial scaffolds significantly reduced bacterial load and enhanced bone regeneration, with micro-CT showing 65% bone volume compared to 35% in controls. Histological analysis confirmed active osteogenesis and infection control. These findings showed the potential of antimicrobial scaffolds as a dual-functional platform for bone tissue engineering. Future research can explore scaffold optimization for different applications and examine their efficacy against multi-drug-resistant bacteria to broaden clinical relevance.
