## Supplemental Table 1 for "Engineered antimicrobial scaffolds protect bone marrow mesenchymal stem cell-Based Implants from bacterial infections"

### Sheet: Sheet1
	Control								Plain Scaffold								Antimicrobial Scaffold
Tensile Strength (MPa)	132.2	108.7	111.3	117.8	128.6	134.6	138.9	141.2	144.3	129.8	131.4	136.7	141.6	148.9	151.7	159.8	178.9	167.1	168.9	175.2	183.4	189.4	191.3	185.2
	189.3	159.6	167.1	191.4	209.8	211.4	217.5	213.7	288.4	267.1	278.3	287.1	291.3	301.2	261.4	298.1	335.2	318.7	321.7	321.5	329.7	339.8	345.7	351.3
Elastic Modulus (MPa)	31.2	25.7	26.8	27.9	33.2	34.9	31.8	36.2	33.2	28.1	29	34.1	35.6	33.4	39.5	32.8	43.7	39.8	41.3	42.8	43.9	45.7	47.1	40.4
	68.9	56.9	58.1	64.6	69.8	71.5	74.2	77.8	93.2	79.4	81.4	85.4	89.3	93.2	95.7	99.8	120.5	101.9	109.7	117.8	121.4	128.9	131.4	138.9
