## Supplemental Table 4 for "Engineered antimicrobial scaffolds protect bone marrow mesenchymal stem cell-Based Implants from bacterial infections"

### Sheet: Table 4
				Control					Plain Scaffold					Antimicrobial Scaffold
BV/TV	7 days	8.7	20	16	7.8	14	28.4	23.8	21	21.5	23.7	41	33.6	40.7	36.6	28
	14 days	30.7	27.4	28.5	25.5	22.8	40.3	37.8	32.8	32.8	47.2	53.1	47	49	55	56
Tb. Th	7 days	10.2	7.9	9.5	5.2	3.9	8.7	19.9	7.9	11.3	8.8	20.5	16	20.3	21.7	16.3
	14 days	11	12.3	13.3	5.5	10.6	18.6	22.3	19.5	20.8	20.5	41.8	34.1	37	31	44
CFU	7 days	32	33.9	34.8	36.5	38.3	32.7	34	24.2	36.6	26.8	19.4	19.4	26.6	23.4	25.6
	14 days	27	28.5	25.4	24	28.6	18.5	18.4	23.2	21.1	19	12.7	13.8	14	15	12.9
