## Supplemental Figure 13 for "Engineered antimicrobial scaffolds protect bone marrow mesenchymal stem cell-Based Implants from bacterial infections"

### Sheet: Figure 13
		Control						Plain Scaffold						Antimicrobial Scaffold
Histological score	7 days	13	15	17	18	19	14	14	15	17	18	16	19	21	20	21	22	23	21
	14 days	24	27	26	25	26	25	28	27	29	28	29	31	33	34	32	33	34	35
Collagen contents (intensity)	7 days	19.23	17.54	16.22	21.43	18.99	18.01	23.44	24.12	19.1	18.31	26.31	23.4	19.11	18.71	16.78	21.98	19.87	17.9
	14 days	30.98	35.34	33.78	34.54	31.98	32.7	27.98	28.09	33.45	31.98	29.65	27.39	28.9	27.41	27.67	29.09	32.49	31.73
Proteoglyca contents (intensity)	7 days	1.09	1.73	1.23	1.59	1.31	1.9	1.43	1.84	1.51	1.8	2.11	1.79	1.45	2.01	1.89	1.81	1.94	1.57
	14 days	2.12	2.56	2.49	2.91	2.71	2.57	3.11	2.76	3.41	3.59	3.14	3.2	3.89	3.87	3.61	3.84	3.91	3.79
Fibrocartilage thickness	7 days	94.3	96.1	100.1	101.2	104.9	105.6	152.2	116.9	198.4	159.1	161.4	166.7	258.9	162.5	216.8	231.6	226.4	217.8
	14 days	248.9	251.4	255.5	256.7	260.6	264.3	417.1	410.8	493.1	331.4	428.9	381.5	500.25	712.53	592.5	588.5	578.3	575.5
Integrated optical density	7 days	0.23	0.54	0.34	0.53	0.43	0.39	1.33	1.76	1.87	1.41	1.56	1.48	2.14	1.89	1.67	2.43	2.65	2.34
	14 days	1.45	1.65	1.12	1.69	1.98	1.03	3.98	3.45	4.09	3.88	3.79	3.38	4.65	4.13	5.67	5.41	5.09	4.76
Density (gray scale units)	7 days	19.23	17.54	18.34	16.53	14.43	15.39	21.33	27.76	27.87	18.41	19.56	17.48	28.14	31.89	27.67	24.43	28.65	21.34
	14 days	22.45	21.65	23.12	24.69	26.98	31.03	31.98	30.45	34.09	32.88	35.79	37.38	44.65	48.13	50.67	55.41	35.09	34.76
